# Pervasive introgression of MHC genes in newt hybrid zones

**DOI:** 10.1101/706036

**Authors:** K. Dudek, T. S. Gaczorek, P. Zieliński, W. Babik

## Abstract

Variation in the vertebrate major histocompatibility complex (MHC) genes is crucial for fighting pathogen assault. Because new alleles confer a selective advantage, MHC should readily introgress between species, even under limited hybridization. Using replicated transects through two hybrid zones between strongly reproductively isolated newts, we demonstrated recent and ongoing MHC introgression. Its extent correlated with the age of contact. In the older zone, MHC similarity between species within transects exceeded that of between transects within species, implying pervasive introgression – a massive exchange of MHC genes, not limited to specific variants. In simulations, the observed pattern emerged under the combined action of balancing selection and hybridization, but not when these processes acted separately. Thus, massive introgression at advanced stages of divergence can introduce novel and restore previously lost MHC variation, boosting the adaptive potential of hybridizing taxa. In consequence, MHC genes may be the last to stop introgressing between incipient species.
