## Supplementary Tables for "Pervasive introgression of MHC genes in newt hybrid zones"

### Sheet: S1_sampling
Table S1. Sampling and MHC variation.
mix - morphologically diagnosable individuals of both species present; type - indicates whether population was located at the end of transect, far from the contact zone (allo), closer to the contact zone but only single species present (para),
or both species co-occurred in syntopy (sym); N - number of individuals genotyped; NA - number of alleles; Npriv - number of alleles private for a population; NA/ind - mean number of alleles per individual
Zone	Transect	Subtransect	Population	Species	Type	Latitude N	Longitude E	Position in (sub) transect [km]	MHC I				MHC II				Lm ancestry (Structure/Admixture Q value)
									N	NA	Npriv	NA/ind	N	NA	Npriv	NA/ind	MHC	Nuclear
IN	L	L1	Krainykovo	vul	allo	48.125	23.436	0	18	90	6	11.5	18	39	7	3.66667	0.014	0.0235642
IN	L	L1	Khust	vul	allo	48.165	23.329	0.53	15	79	2	12.9333	15	31	4	3.4	0.006	0.0221207
IN	L	L1	Karpovtlash	vul	para	48.207	23.379	6.13	10	58	0	9.8	10	18	2	3.2	0.007	0.0180063
IN	L	L1	Lypovets	vul	para	48.298	23.314	8.15	10	52	1	10.2	10	19	0	3.9	0.018	0.0504381
IN	L	L1	Osava4	mix	sym	48.295	23.332	8.82	10	63	0	11.2	10	26	1	3.3	0.596	0.629287
IN	L	L1	Zalom	vul	para	48.259	23.317	8.86	8	39	0	10.375	8	13	0	3.125	0.006	0.13413
IN	L	L1	Posich4	vul	para	48.236	23.4	9.14	15	93	1	12.4	15	32	3	3.53333	0.025	0.0476889
IN	L	L1	Posich3	vul	para	48.238	23.403	9.22	12	75	1	12.25	12	25	3	3	0.006	0.0893577
IN	L	L1	Posich1	vul	para	48.239	23.413	9.23	2	15	0	8	2	6	1	3	0.004	0.162637
IN	L	L1	Posich2	vul	para	48.24	23.403	9.41	8	52	1	12.75	8	20	2	3.625	0.004	0.118194
IN	L	L1	Posich5	vul	para	48.255	23.411	9.82	13	59	3	10.2308	13	20	0	3.38462	0.008	0.0783868
IN	L	L1	Osava3	mix	sym	48.288	23.363	11.32	15	60	0	10.9333	15	22	1	3.6	0.137	0.178677
IN	L	L1	Osava2	vul	para	48.283	23.363	11.55	4	21	0	10.5	4	7	0	3.5	0.003	0.0683305
IN	L	L1	Osava1	mix	sym	48.279	23.365	11.95	15	65	0	12.1333	15	20	0	3.06667	0.731	0.760974
IN	L	L1	Krainje1	mon	para	48.28	23.401	12.21	15	85	1	11.1333	15	29	0	3.4	0.979	0.998154
IN	L	L1	Lypcha2	mix	sym	48.281	23.376	12.6	15	88	0	12	15	26	1	3.33333	0.921	0.937482
IN	L	L1	Lypcha7	mon	para	48.295	23.379	12.65	15	66	4	10.4667	15	26	1	3.33333	0.996	0.993437
IN	L	L1	Krainje2	mon	para	48.287	23.4	12.79	15	77	1	12.0667	15	30	2	2.93333	0.989	0.998927
IN	L	L1	Lypcha4	mon	para	48.287	23.384	12.82	15	85	0	11.7333	15	32	0	3.06667	0.994	0.985774
IN	L	L1	Krainje3	mix	sym	48.288	23.399	12.92	15	90	0	11.5333	15	28	1	3.4	0.667	0.680173
IN	L	L1	Lypcha6	mix	sym	48.296	23.383	12.96	15	84	1	12.0667	15	30	1	3.2	0.666	0.718891
IN	L	L1	Lypcha	mix	sym	48.279	23.3797	13.01	15	91	1	12.1333	15	28	0	3.13333	0.667	0.734708
IN	L	L1	Lypcha3	mix	sym	48.277	23.379	13.08	15	87	0	11.8	15	27	1	3.2	0.799	0.827192
IN	L	L1	Lypcha5	mon	para	48.295	23.385	13.08	10	64	1	11.7	10	20	0	3.1	0.987	0.997684
IN	L	L1	Lypetska Polyana	mon	para	48.349	23.356	13.8	15	98	2	12.1333	15	34	1	3.33333	0.991	0.999383
IN	L	L1	Medvezhyi5	mon	para	48.331	23.424	16.94	15	84	2	11.6667	15	29	0	3.33333	0.991	0.998547
IN	L	L1	Medvezhyi4	mon	para	48.338	23.431	17.8	15	77	0	11.5333	15	30	0	3.86667	0.98	0.99814
IN	L	L1	Medvezhyi1	mon	para	48.347	23.432	18.79	15	87	0	12.6	15	32	1	3.53333	0.993	0.998771
IN	L	L1	Medvezhyi3	mon	para	48.354	23.431	19.55	15	86	1	11.7333	15	30	1	3.46667	0.995	0.999487
IN	L	L1	Medvezhyi2	mon	allo	48.375	23.444	22.03	15	94	2	11	15	36	4	3.33333	0.929	0.999339
IN	L	L1	Lozyanskyi	mon	allo	48.532	23.425	22.54	18	111	10	13	18	34	5	3.38889	0.971	0.9999
Mean	L								13.1613	73.3871	1.32258	11.4679	13.1613	25.7742	1.3871
IN	R	R1	Visuia	vul	allo	46.8387	24.3046	0	14	86	8	11.9286	14	25	2	3.71429	0.024	0.0102741
IN	R	R1	Solovăstru2	vul	allo	46.7618	24.7515	28.29	5	52	4	12.2	5	10	1	3.4	0.007	0.003102
IN	R	R1	Solovăstru1	vul	allo	46.7611	24.7882	31.02	6	57	6	13.6667	6	14	3	4.33333	0.007	0.00459617
IN	R	R1	Eremitu2	vul	para	46.6911	24.9442	37.81	18	100	5	12.4444	18	28	1	3.5	0.021	0.00629194
IN	R	R1	Păuloaia1	vul	para	46.8099	24.9012	40.01	11	83	12	12.9091	11	21	0	3.54545	0.008	0.0300267
IN	R	R1	Glăjărie	vul	para	46.8436	24.9462	42.01	15	88	7	12.1333	15	21	0	3.73333	0.049	0.0587555
IN	R	R1	Câmpu Cetăţii1	vul	para	46.6895	25.0412	44.19	7	55	1	12.1429	7	15	1	3.42857	0.012	0.05988
IN	R	R1	Câmpu Cetăţii2	vul	para	46.7037	25.0685	46.81	15	88	14	13.3333	15	16	0	3.8	0.073	0.0865697
IN	R	R1	Arşiţa1	vul	para	46.788	25.0045	47.74	15	66	4	11.5333	15	19	0	3.46667	0.145	0.0587667
IN	R	R1	Ibăneşti1	mix	sym	46.7555	25.058	49.41	8	72	3	13.125	8	16	0	3.5	0.336	0.428307
IN	R	R1	Brădeţelu1	mix	sym	46.7555	25.0606	49.52	7	48	1	14.2857	7	11	0	3.14286	0.195	0.296575
IN	R	R1	Brădeţelu4	mon	para	46.753	25.114	53.77	15	91	5	13.8	15	25	1	3.6	0.86	0.92332
IN	R	R1	Brădeţelu3	mon	para	46.7586	25.1293	54.04	15	109	8	13.9333	15	32	1	3.33333	0.81	0.931533
IN	R	R1	Lăpuşna2	mon	para	46.7677	25.2434	54.37	8	62	1	12.5	8	17	0	3.375	0.867	0.93513
IN	R	R1	Lăpuşna1	mon	para	46.7661	25.2206	54.43	11	78	1	12.9091	11	23	0	3.36364	0.918	0.92632
IN	R	R1	Lăpuşna3	mon	para	46.771	25.2715	54.88	20	105	0	12.1	20	26	0	3.45	0.839	0.933171
IN	R	R2	Remetea4	mon	para	46.8031	25.3473	1.39	5	44	1	12.8	5	12	0	3.4	0.95	0.885887
IN	R	R2	Remetea2	mix	sym	46.8089	25.3724	3.35	21	100	1	12.619	21	26	0	3.61905	0.115	0.115739
IN	R	R2	Remetea5	vul	para	46.8116	25.3859	4.31	15	76	1	13	15	16	0	3.26667	0.02	0.0798915
IN	R	R2	Remetea7	vul	para	46.811	25.394	4.63	4	32	0	10	4	8	0	3.25	0.023	0.0449185
IN	R	R2	Joseni2	mix	sym	46.7314	25.3607	5.87	19	97	4	12.1053	19	27	0	3.21053	0.413	0.485142
IN	R	R2	Remetea1	vul	para	46.7901	25.4246	6.03	24	75	0	12.8333	23	21	0	3.56522	0.023	0.0391241
IN	R	R2	Remetea9	vul	para	46.771	25.441	7.22	2	30	0	15.5	2	8	0	4	0.014	0.028614
IN	R	R2	Joseni1	vul	para	46.7308	25.4343	9.31	27	89	2	11.4444	26	22	0	3.65385	0.026	0.0397177
IN	R	R2	Remetea8	vul	para	46.78	25.452	9.55	15	79	3	11.2	15	17	0	3.06667	0.065	0.0305109
IN	R	R3	Remetea6	vul	para	46.7634	25.5148	0.35	6	41	3	12.5	6	12	0	3.5	0.031	0.045659
IN	R	R3	Ghiduţ1	vul	para	46.7796	25.5365	0.58	15	62	2	11.2	15	21	2	3.8	0.007	0.0349361
IN	R	R3	Ghiduţ2	vul	para	46.7622	25.5388	0.74	14	93	16	13.8571	14	18	0	3.28571	0.011	0.0365773
IN	R	R3	Lăzarea1	mix	sym	46.756	25.584	5.52	15	95	11	13.4	15	14	0	3.26667	0.189	0.213296
IN	R	R3	Lăzarea2	mix	sym	46.75	25.591	6.32	1	13	0	13	1	4	0	4	0.003	0.070004
IN	R	R3	Vargatac1	mon	para	46.7473	25.6721	9.36	15	100	5	13	15	28	0	3.6	0.547	0.940794
IN	R	R3	Vargatac2	mon	para	46.751	25.669	9.62	15	110	3	13.6	15	25	1	3.2	0.579	0.935922
IN	R	R3	Ditrău	mon	para	46.854	25.583	9.69	13	99	0	13.5385	13	22	0	3.23077	0.648	0.946961
IN	R	R3	Vargatac3	mon	para	46.751	25.688	10.43	15	100	1	13.4667	15	30	0	3.53333	0.601	0.912932
IN	R	R3	Vargatac7	mon	para	46.764	25.661	10.87	15	98	0	14	15	24	0	3.26667	0.825	0.935996
IN	R	R3	Vargatac4	mon	para	46.761	25.699	11.82	15	100	0	12.6667	15	31	1	3.26667	0.887	0.940437
IN	R	R3	Vargatac6	mon	para	46.803	25.678	12.75	15	96	1	13.2667	15	30	0	3.73333	0.895	0.959037
IN	R	R3	Vargatac5	mon	para	46.779	25.689	13.09	15	91	0	11.6	15	25	0	3.6	0.714	0.943519
IN	R	R3	Hagota1	mon	para	46.8664	25.654	13.98	15	94	0	11.2	15	31	0	3.2	0.672	0.971708
IN	R	R3	Lacu Roşu	mon	para	46.7772	25.7709	17.21	15	91	0	11.5333	15	24	0	3.6	0.711	0.967695
IN	R	R3	Dămuc	mon	allo	46.714	25.924	27.28	15	107	0	13.4667	15	25	0	3.2	0.779	0.977479
IN	R	R3	Toşorog	mon	allo	46.895	25.832	29.81	8	66	0	11.5	8	20	0	3.625	0.85	0.987532
Mean	R								12.9524	79	3.19048	12.6962	12.9048	20.4762	0.333333	3.49111
OUT	S	S1	Mestecăniş	mon	allo	47.448	25.292	0	15	135	23	13.8667	15	27	2	3.33333	0.987	0.999454
OUT	S	S1	Sadova	mon	allo	47.567	25.505	18.87	15	96	1	12.0667	15	22	0	3	0.985	0.99926
OUT	S	S1	Frasin	mon	allo	47.5185	25.7685	26.44	18	110	4	12.6111	18	29	0	3.61111	0.991	0.998926
OUT	S	S1	Gura Humorului1	mon	para	47.579	25.84	33.28	15	95	1	11.6	15	24	1	3.33333	0.992	0.998701
OUT	S	S1	Voroneţ	mon	para	47.5089	25.8705	33.33	15	104	3	12.0667	15	25	1	3.33333	0.964	0.999541
OUT	S	S1	Gura Humorului2	mon	para	47.586	25.817	34.09	15	107	1	12.6	15	22	1	3.46667	0.988	0.998869
OUT	S	S1	Păltinoasa11	mon	para	47.584	25.922	34.43	10	65	1	10.8	10	18	0	3	0.987	0.99521
OUT	S	S1	Păltinoasa3	mon	para	47.5793	25.9298	35.28	14	97	2	12.3571	14	27	0	3.42857	0.987	0.995415
OUT	S	S1	Capu Cămpului2	mon	para	47.5002	25.9469	35.73	15	121	0	13.6667	15	30	1	3.06667	0.988	0.999703
OUT	S	S1	Păltinoasa5	mix	sym	47.5808	25.9593	36.56	11	59	0	10.7273	11	16	0	3.09091	0.184	0.18651
OUT	S	S1	Păltinoasa10	mix	sym	47.576	25.952	36.64	13	53	1	12	13	15	0	3.61538	0.028	0.0156005
OUT	S	S1	Păltinoasa2	mix	sym	47.5721	25.9448	36.76	15	101	1	11.8667	15	32	0	3.26667	0.855	0.862252
OUT	S	S1	Păltinoasa4	mon	para	47.5649	25.9505	37.58	15	91	0	13.6	15	27	0	3.6	0.937	0.996655
OUT	S	S1	Varvata	mon	para	47.6066	26.0035	37.89	2	23	0	12.5	2	6	0	3	0.99	0.997039
OUT	S	S1	Capu Cămpului1	mix	sym	47.5273	25.9499	37.91	15	86	3	12.6667	15	23	0	3.4	0.335	0.337261
OUT	S	S1	Păltinoasa1	mix	sym	47.577	25.9835	38.33	15	81	5	14.5333	15	19	1	3.66667	0.091	0.0788481
OUT	S	S1	Păltinoasa6	mix	sym	47.5701	25.9767	38.46	4	57	1	16.75	4	11	0	3.5	0.499	0.599152
OUT	S	S1	Ilişeşti1	mix	sym	47.5993	26.0157	38.76	10	81	1	13.3	10	20	0	3.3	0.73	0.701332
OUT	S	S1	Ilişeşti2	mix	sym	47.5975	26.0177	38.89	14	102	2	11.9286	13	26	0	3	0.736	0.78285
OUT	S	S1	Ilişeşti3	vul	para	47.59	26.0224	39.6	15	60	1	13.1333	15	18	1	3.8	0.021	0.0041478
OUT	S	S1	Ciprian Porumbescu2	mon	para	47.569	26.018	40.82	1	12	0	12	2	9	0	4.5	0.996	0.740752
OUT	S	S1	Bălăceana	vul	para	47.653	26.017	40.84	4	26	0	13	4	7	0	3.75	0.003	1e-05
OUT	S	S1	Comăneşti	vul	para	47.6697	26.0159	42.42	4	29	0	12.5	4	10	0	3.5	0.003	0.0004375
OUT	S	S1	Ciprian Porumbescu1	vul	para	47.581	26.062	42.65	18	68	4	12.6111	18	15	0	2.77778	0.003	0.000994556
OUT	S	S1	Costâna	vul	allo	47.6807	26.1388	50.49	8	41	0	10.875	8	15	0	3.625	0.004	1e-05
OUT	S	S1	Hănţeşti	vul	allo	47.746	26.346	67.5	11	54	1	12.9091	11	15	2	3.18182	0.005	1e-05
Mean	S								11.8077	75.1538	2.15385	12.636	11.8077	19.5385	0.384615	3.39028
OUT	T	T1	Ardeluţa	mon	allo	46.72	26.198	0	15	115	4	14.2	15	28	0	3.2	0.993	0.989365
OUT	T	T1	Brateş	mix	sym	46.746	26.187	0.18	15	102	1	11.4667	15	27	1	3.33333	0.928	0.920215
OUT	T	T1	Tazlău19	mon	para	46.733	26.303	8.97	15	120	9	13.4	14	23	1	2.92857	0.984	0.989469
OUT	T	T1	Tazlău21	mon	para	46.736	26.323	10.06	15	108	3	13.2	15	26	1	3.2	0.986	0.990334
OUT	T	T1	Tazlău20	mon	para	46.734	26.33	10.76	15	114	14	13.2667	15	22	2	3.2	0.992	0.987296
OUT	T	T1	Tazlău2	mon	para	46.7321	26.3348	11.18	15	127	24	14.6	14	15	0	3.07143	0.989	0.978436
OUT	T	T1	Tazlău17	mon	para	46.684	26.326	11.21	17	108	3	12.2941	17	29	0	3.05882	0.989	0.938159
OUT	T	T1	Bolătău	mon	para	46.6418	26.3763	11.49	20	96	0	11.3	20	29	1	3.35	0.947	0.985829
OUT	T	T1	Tazlău18	mix	sym	46.698	26.346	12.79	15	81	0	11.9333	15	28	0	3.53333	0.366	0.355738
OUT	T	T1	Tazlău10	mon	para	46.7039	26.3523	13.29	20	103	0	11.95	20	30	0	3.1	0.993	0.989778
OUT	T	T1	Tazlău4	mon	para	46.7307	26.3714	13.66	15	113	6	14.7333	15	28	1	3.53333	0.952	0.988352
OUT	T	T1	Tazlău3	mix	sym	46.7212	26.3729	14.26	17	106	0	13.2353	17	36	1	3.17647	0.708	0.688451
OUT	T	T1	Tazlău5	mon	para	46.7171	26.3845	15.32	15	118	12	12.7333	15	27	0	3.33333	0.928	0.986501
OUT	T	T1	Tazlău6	mix	sym	46.7131	26.3881	15.75	15	121	13	13.4667	15	21	0	3	0.978	0.984656
OUT	T	T1	Tazlău22	mix	sym	46.738	26.452	16.7	8	71	3	13.625	7	22	0	3.85714	0.701	0.74218
OUT	T	T1	Tazlău7	mix	sym	46.7096	26.4032	17.07	9	60	1	13	9	22	0	4.22222	0.282	0.151653
OUT	T	T1	Tazlău12	mix	sym	46.71	26.404	17.09	15	109	9	13.4	15	31	0	3.53333	0.469	0.4754
OUT	T	T1	Tazlău13	mix	sym	46.71	26.405	17.18	15	119	10	13.8667	15	26	0	3.46667	0.275	0.278661
OUT	T	T1	Tazlău11	mix	sym	46.711	26.405	17.24	15	122	2	15.8667	15	27	1	3.53333	0.666	0.661254
OUT	T	T1	Tazlău8	mix	sym	46.7115	26.4164	17.82	15	87	9	12.8667	15	31	1	3.73333	0.206	0.143587
OUT	T	T1	Tazlău14	mix	sym	46.71	26.415	17.85	8	53	3	12.75	8	16	0	4	0.13	0.134877
OUT	T	T1	Tazlău15	mix	sym	46.724	26.435	17.86	13	100	7	13.3846	13	19	0	3.46154	0.903	0.915281
OUT	T	T1	Tazlău9	mix	sym	46.7145	26.4237	17.94	14	73	0	11.7857	15	24	0	3.93333	0.079	0.0882169
OUT	T	T1	Tazlău	vul	para	46.7318	26.4748	18.15	13	66	0	13.6923	13	12	1	3.15385	0.005	0.003753
OUT	T	T1	Borleşti	vul	para	46.76	26.476	18.51	15	76	0	13.0667	15	20	0	3.2	0.01	0.00504427
OUT	T	T1	Vădurele	vul	para	46.709	26.5323	23.63	15	76	0	13.6	15	19	0	3.73333	0.012	0.00522073
OUT	T	T1	Băsăşti	vul	para	46.647	26.6088	26.07	20	86	1	13.05	19	25	0	3.47368	0.033	0.0001166
OUT	T	T1	Filipeşti	vul	allo	46.77	26.904	51.11	7	46	1	12.8571	7	10	0	4.57143	0.003	0.00583057
OUT	T	T1	Poienari	vul	allo	46.919	27.076	67.21	9	59	7	12.6667	9	15	3	4	0.004	0.00322867
Mean	T								14.3103	94.3103	4.89655	13.1468	14.2069	23.7241	0.482759	3.47903

### Sheet: S2_MHCII_diversity
Table S2. Sequence divergence between MHC class II alleles.
Nucleotide - Tamura-Nei (1993) distance; amino acid - Poisson corrected distance; dN, dS - nonsynonymous and synonymous divergence (Nei & Gojobori 1986)
All distances are given as percentages; standrad errors (SE) were calculated with 100 bootstrap replicates
ABS - codons corresponding to the Antigen Binding Sites according to Tong et al. (2006)
	nucleotide		amino acid		dN		dS		Z test of selection (2-sided)
	mean	SE	mean	SE	mean	SE	mean	SE	Z	P
All codons	18.8	1.9	34.9	4.6	19.8	3	15.7	2.9	1.135	0.26
ABS	66.2	6.5	127.7	14.9	76.6	13	36.6	11.3	3.07	0.003
nonABS	12.1	1.4	23.2	3.3	11.9	2.1	12.6	2.9	-0.209	0.835

### Sheet: S3_AMOVA_ST
Table S3. AMOVA for supetypes. Percentages of MHC supertype (MHC class I HEX + MHC class II) variation explained by hierarchical levels of population structure.
1 significance of the between species component could not be tested because only two transects were available in each region
A. AMOVA for each zone
		IN				OUT
between species		-0.57			1	11.35			1
between transects within species		7.43			***	2.78			***
within transects		93.14			***	85.87			***
B. AMOVA for each transect
		IN				OUT
		L		R		S		T
Between species		7.42	***	3.97	***	14.54	**	13.35	***
Between populations within species		2.81	***	6.56	***	0.89	*	0.8	*
Within populations		89.77	***	89.47	***	84.57	***	85.85	***

### Sheet: S4_clines
Table S4. MHC and genome-wide cline parameters.
all values are are given in km. Clines were fitted with HZAR
	Cline width						Cline centre
Transect	SNP			MHC			SNP			MHC
	estimate	Lo95CI	Hi95CI	estimate	Lo95CI	Hi95CI	estimate	Lo95CI	Hi95CI	estimate	Lo95CI	Hi95CI
L	0.1	0	3.4	0.1	0	0.6	11.9	11.3	11.9	11.9	11.7	11.9
R1	3.8	0.6	6.9	6.4	2.7	8.7	50	49.3	51.3	51	49.5	51.9
R2	0.2	0	2.6	0.3	0	2	1.5	1.4	3.3	3	1.4	3.3
R3	3.3	0	5.4	5.6	3.3	9	6.7	5.5	7.5	7.8	6.4	8.8
S	4.8	4.1	5.9	5	4.2	6.1	37.9	37.5	38.1	37.8	37.5	38.1
T	2.1	1.7	2.9	2.1	1.6	3	17.2	17	17.4	17.3	17.1	17.4
